# Tertiary lymphoid structure-related immune infiltrates in NSCLC tumor lesions correlate with low tumor-reactivity of TIL products

**DOI:** 10.1101/2024.02.19.580998

**Authors:** Suzanne M. Castenmiller, Nandhini Kanagasabesan, Aurélie Guislain, Benoît P. Nicolet, Marleen M. van Loenen, Kim Monkhorst, Alexander A.F.A. Veenhof, Egbert F. Smit, Koen J. Hartemink, John B.A.G. Haanen, Rosa de Groot, Monika C. Wolkers

## Abstract

Adoptive transfer of tumor infiltrating lymphocytes (TIL therapy) has shown great potential for the treatment of solid cancers, including non-small cell lung cancer (NSCLC). However, not all patients benefit from this therapy, and the parameters that define the likelihood of TIL products to be tumor reactive are to date unknown. Defining prognostic markers that correlate with high level of tumor-reactivity is key for achieving better tailored immunotherapies.

To determine whether the composition of immune cell infiltrates correlates with the tumor-reactivity of expanded TIL products, we employed multi-parameter flow cytometry to characterize the immune cell infiltrates from 26 early-stage, and 20 late-stage NSCLC tumor lesions. Unbiased flow cytometry analysis with Cytotree and Spearman’s Rank Correlation was used to correlate immune infiltrates with the expansion rate, immune cell activation and T cell differentiation state, and the anti-tumor response of TIL products generated from the same lesions.

The composition of tumor immune infiltrates was highly variable between patients, irrespective of the disease stage. High percentages of B cell infiltrates positively correlated with the presence of conventional CD4^+^ T cells, and an overall increase of naïve T cell infiltrates. In contrast, high B cell infiltrates negatively correlated with the tumor-reactivity of expanded TIL products, as defined by cytokine production upon exposure to autologous tumor digest. Tumors with high B cell infiltrates contained IgD^+^BCL6^+^ B cells and CXCR5^+^BLC6^+^ CD4^+^ T cell infiltrates and an increased percentage of naïve CD8^+^ T cells, indicative of the presence of tertiary lymphoid structures (TLS) in tumors with high B cell infiltrates.

This study reveals that the composition of immune cell infiltrates in NSCLC tumors associates with the functionality of expanded TIL products from NSCLC tumor lesions. Importantly, the tumor-responsiveness of TIL products negatively correlated with the presence of TLS-associated immune infiltrates in tumors. Our finding may thus help improve patient selection for TIL therapy.
