## Supplementary material for "Tertiary lymphoid structure-related immune infiltrates in NSCLC tumor lesions correlate with low tumor-reactivity of TIL products": Table 1

### Sheet: Legend
Castenmiller et al.	Table 1: patient cohort and TIL characteristics
Tab name	Description
patient cohort	Patient and tumor characteristics listed per patient
TIL characteristics	Ex-vivo phenotype, expansion and tumor reactivity data of TILs, listed per patient

### Sheet: patient cohort
Patient ID	Published already	Age	Gender	Smoking	Clinical stagea	Patient outcome	Tumor size	Treatment	Met. Location
		years	M/F	cigarettes per day	TNM7/TNM8	SD/PD/D	cm2
12	*12	70	F	yes (20/d)	IIB	D	5.6	naive	-
13	*12	57	F	yes (8/d)	IA	SD	1.7	naive	-
14	*12	37	F	yes (20/d)	IA	PD	2.3	naive	-
16	*12	62.5	F	yes (20/d)	IIB	SD	4.9	naive	-
17	*12	68.9167	F	yes (10/d)	IB	D	2.7	naive	-
18	*12	55.6667	F	yes (6/d)	IB	SD	3.5	naive	-
19	*12	79.3333	F	yes (5/d)	IB	SD	4.2	naive	-
20	*12	73.4167	M	yes (30/d)	IIIA	SD	8	naive	-
21	*12	51.3333	F	yes (8/d)	IA	PD	2.7	naive	-
23	*12	61	M	yes (10/d)	IA3	SD	2.3	naive	-
25	*12	68.5833	M	yes (20/d)	IA	D	2.3	naive	-
30		80	M	no (never)	IIIB	D	4.8	naive	-
31		71	M	yes (8/d)	IB	PD	3.7	naive	-
32		74	F	no (never)	IA	SD	2.6	naive	-
33		72	M	yes (25/d)	IIB	SD	1.7	naive	-
38		59	F	yes (40/d)	IIIB	D	5.7	naive	-
40		66	F	yes (5/d)	IIIA	SD	4.2	naive	-
42		69	F	yes (8/d)	IA	PD	1.5	naive	-
46		65	M	yes (20/d)	IIB	PD	2.5	naive	-
47		65	F	yes (25/d)	IA	SD	1.8	naive	-
48		54	F	yes (6/d)	IIIB	D	5	naive	-
49		59	F	yes (18/d)	IIIA	D	1.5	naive	-
50		72	M	yes (20/d)	IA	SD	2.1	naive	-
51		72	M	yes (10/d)	IIB		5	naive	-
57		46	M	yes (13/d)	IIIA	SD	5.3	naive	-
60		72	F	yes (17/d)	IIA	SD	1.2	naive	-
IV_01	*14	64	M	yes (unknown)	IV	SD	4.7	Immuno	Lung
IV_02	*14	64	F	no (never)	IV	D	3.2	Chemo	Lung
IV_03	*14	45	M	unknown	IIIA	SD	1.5	Naive	Lymphnode
IV_06	*14	50	F	yes (20/d)	IV	PD	3.5	Immuno	Lymphnode
IV_07	*14	58	M	yes (6/d)	IV	PD	2.4	Immuno	Lung
IV_08	*14	57	F	no (never)	IV	PD	0.1	Immuno	Lung
IV_09	*14	55	M	no (never)	IV	PD	2.5	EGFR-inh	Lung
IV_11	*14	60	F	yes (13/d)	IV	D	1.2	Naive	Subcutaneous tissue - hip
IV_12	*14	69	F	no (never)	IV	PD	4.6	EGFR-inh	Liver
IV_13	*14	53	M	no (never)	IV	D	3	ALK inh	Adrenal gland
IV_14	*14	70	F	yes (20/d)	IV	D	7.5	Chemo	Adrenal gland
IV_15	*14	66	M	unknown	IV	D	4.5	Chemo-immuno	Subcutaneous tissue - skin
IV_16	*14	87	M	yes (8/d)	IV	D	7.5	ALK inh	Adrenal gland
IV_18	*14	60	M	yes (30/d)	IV	SD	7.1	Chemo-immuno	Spleen
IV_19	*14	47	F	yes (5/d)	IV	D	3.5	Immuno	Adrenal gland
IV_21	*14	40	F	yes (25/d)	IV	SD	1.7	Chemo-immuno	Adrenal gland
IV_25	*14	73	M	yes (10/d)	IV	D	3.7	Chemo	Adrenal gland
IV_27	*14	72	F	yes (5/d)	IV	D	1.2	Chemo	Lung
IV_28		64	F	yes (30/d)	IV	D	4.5	EGFR-inh	Lung
IV_30		73	F	yes (10/d)	IV	SD	2.2	Immuno	Lung
M = male, F = female, TNM = tumor, nodes and metastasis, SD = stable disease, PD = progressive disease, D = diseased
a American Joint committee on Cancer: Lung Cancer Staging.
*12 De Groot, R. et al. Polyfunctional tumor-reactive T cells are effectively expanded from non-small cell lung cancers, and correlate with an immune-engaged T cell profile. Oncoimmunology 8, (2019).
*14 Castenmiller, S. M. et al. Effective generation of tumor-infiltrating lymphocyte products from metastatic non-small-cell lung cancer (NSCLC) lesions irrespective of location and previous treatments. Immuno-Oncology Technol. 15, 100090 (2022).

### Sheet: TIL characteristics
Patient ID	ex vivo									Expansion			postREP phenotype		T cell functionality
	Tumor	Lung	Tumor	Lung	Tumor	Lung	% of CD3 (Tumor)						% of lymphocytes		CD137		Cytokinesb
	cells/gram tissue		%CD45		CD45/gram tissue		CD8	Tconv	Treg	preREP	REP	Total	CD4	CD8	%CD137 CD4	%CD137 CD8	% cytokines CD4	% cytokines CD8
12	3330000	2500000	23	41.6	765900	1040000	14.8206	69.7348	9.20437			750	56.3	42.2			1.2	1.9
13	83300000	133000000	33.6	8.4	27988800	11172000	25.77	61.6	12.1595	1.2	410	492	71.5	21.2	0.1	2.2	0.5	1
14	4000000	1640000	19.9	52.2	796000	856080	25.19	72.51	2.21	1	600	600	2.88	97.1	1.1	0.7	0.5	0.4
16	24300000	18000000	3.9	36.4	947700	6552000	29.0172	32.2933	8.53354	2.2	304	668.8	6.7	81.9	0	0	0.3	0.2
17	6460000	1260000	60	71.3	3876000	898380				3.5	1250	4375	72.3	24.5	2.3	3	16	2.5
18	6000000	600000	16.1	17.8	966000	106800	36.2283	52.8536	5.1737	2.2	625	1375	44.1	49.6	1.9	1.3	0.5	0.8
19	6400000	4220000	24.4	38.4	1561600	1620480	52.4766	32.7979	10.5087				60.5	37.3	4.6	2	2.4	1.9
20	9260000	2000000	0.5	16.3	46300	326000	48.2759	23.2095	10.2918	1.5	675	1012.5	14.7	80.2	1.6	4.7	2.6	1.5
21	49180000	17780000	9	14	4426200	2489200	35.309	29.0038	4.09836	1	50	50	63.3	34.2	3.6	4.6	2.5	4.5
23	24000000	2000000	72.5	31.1	17400000	622000	21.9313	66.9394	8.19967
25	53450000	26870000	71.3	42.3	38109850	11366010	42.1729	44.743	10	1.3	50	65	59.1	35.4	1.8	6.4	1.2	1.6
30	49150000	17790000	14.9	36.4	7323350	6475560	13.8	61.0812	11.0466	2	400	800	45.7	14.1	4.3	1	1.8	0.5
31	58180000	12330000	26.6	28.9	15475880	3563370	30.2378	53.3409	9.51302	2	125	250	29	21.4	4.7	2.8	0	0
32	15000000	9090000	25.9	29.8	3885000	2708820	21.8332	53.0381	0.30896	2	500	1000	27.9	68.7	0	0.2	0	0
33	15000000	28570000	7.14	29.9	1071000	8542430	38.2256	53.9978	0.219058	2	200	400	39.8	54.7	0.6	0.3	1	1.5
38	31000000	1330000	24.8	34.6	7688000	460180	6.39175	24.5361	0.412371	2	600	1200	41.3	40.3	1.1	2	1.6	38.7
40	32000000	5330000	2.3	32.6	736000	1737580				2	160	320	10.3	56.5	0.3	0.2	0.4	0.9
42	22900000	16500000	20	19.2	4580000	3168000	5.34031	54.4503	4.39791	2	500	1000	23.4	48.8	0.4	0.7	1.7	1.4
46	82500000	25000000	32.3		26647500		48.11	28.4404	6.42202	10	30	300	23.8	54.8	1.5	3	0.5	0.1
47	60700000	15300000	1.3	6.2	789100	948600	3.65482	18.8832	0.203046	1.1	20	22	54.3	13.3	0.2	0.4	0.1	0.2
48	25700000	10600000	2.4	62.7	616800	6646200	4.66989	31.401	2.0934	5	230	1150	46.4	27.8	0.7	0.9	0.2	0.8
49	20700000	20000000	1.4	1.8	289800	360000	38.3369	26.9978	0.107991	2	125	250	45.9	40	1	1	0.6	1.1
50	62870000	6150000	10.4	19.5	6538480	1199250	51.3875	23.8438	0.4111	3	1300	3900	20.1	51.1	0.4	1.5	0.1	0.2
51	25000000	17500000	20	7.9	5000000	1382500	13.4295	13.9845	5.66038	3	400	1200	2.2	24.9	6.9	3.2	5.1	0.9
57	48700000	13800000	6.9	56.6	3360300	7810800	31.9018	29.4479	0.368098	20	20	400
60	20800000	7300000	26.6	5.1	5532800	372300	39.9	47.4045	8.6394	10	80	800
IV_01	15500000		5.9		914500		48.938	17.4142	3.39719	12	50	587	13.1	50.6	0.7	4.4	12.5	6.6
IV_02	37600000		18		6768000		28.1962	42.0758	21.6222	6	37	212	91.5	6.1	0.3	1.7	3.9	4.2
IV_03	34540000		40.6		14023240		22.8098	32.2401	5.27087	2	90	146	6.7	71.4	7.6	1.6	11.4	1.5
IV_06	66700000		46.4		30948800		35.3066	41.1061	14.19	66	59	3935	40.5	45.6	0	0	1.3	0
IV_07	159000000		67.4		107166000		60.28	23.7946	15.3519	181	22	3984	21.9	66.8	0	0.3	2.6	5.5
IV_08	27500000		5.3		1457500		12.458	30.0486	2.40439	67	124	8346	55.6	39.5	0	0	2.6	0
IV_09	7600000		20.2		1535200		19.4842	34.3166	14.739	26	11	277	16.4	71.3	2.1	2	3.4	2.5
IV_11	1.66667e+07		0.3		50000		26.74	56.88	16.17	40	3	120
IV_12	15500000		1.1		170500		55.16	42.31	1.56491	168	160	26827	9.9	78.3	1	1.4	2.2	1.2
IV_13	37600000		3.2		1203200		51.3815	29.6034	7.87714				24.8	44.5	3.3	5.8	4.6	5.1
IV_14	5.58011e+07		51.1		2.85144e+07		11.9669	46.186	20.2986	13	44	579	48.3	38.5	1.6	0	7.5	3.9
IV_15	5.99319e+06		1.9		113871		47.468	30.7708	7.74863	24	17	408	8.11	79	11.4	0.4	13.3	0.4
IV_16	3.37313e+07		12.6		4.25015e+06		84	14.3094	1.69155	6	28	177	51.7	43.4	10	2.1	10.1	2.5
IV_18	1.10012e+07		1.2		132014		33.9045	20.5226	6.24128	107	79	8382	29	50	0	0	1.8	1.6
IV_19	3.96552e+07		0.5		198276		54.8765	26.6744	8.32132	2	298	728	74.6	17.5	0.3	0	0	0.7
IV_21	10500000		1.2		126000		44.1102	37.5211	4.06282	9	24	212	50.8	42.1	10.4	14	11.9	4.4
IV_25	24000000		0.1		24000		44.3571	47.5576	2.13363	10	23	230
IV_27	62000000		27.1		16802000		30.7588	27.5068	7.18157	10	45	450
IV_28	15000000		8.1		1215000		40.9	34.9752	10.5792	10	130	1300
IV_30	7000000		7		490000					12	120	1440
REP: rapid expansion phase
b Based on the production of at least one of the key cytokines (IFNγ, TNF, and/or IL-2)
