## Supplementary material for "Tertiary lymphoid structure-related immune infiltrates in NSCLC tumor lesions correlate with low tumor-reactivity of TIL products": Table 2

### Sheet: Table 2
Table 2: detailed antibody panels
Immune infiltrate composition
	Marker	Fluorchrome	Dilution	Clone	Manufacturer
	CD45	BUV805	800	HI30	BD
	CD19	BUV 737	400	SJ25C1	BD
	CD20	BUV 737	100	2H7	BD
	CD16	BUV 496	200	3G8	BD
	CD1a	BUV 395	100	HI149	BD
	CD15	BV605	800	W6D3	Biolegend
	CD3	BV510	200	SK7	Biolegend
	CD11b	BV421	200	ICRF44	Biolegend
	CD11C	PerCp-Cy5.5	50	3.9	Biolegend
	HLA-DR	FITC	200	L23(G46-6)	BD
	CD14	PECy7	200	63D3	Biolegend
	CD274 PDL-1	PE	50	29E.2A3	Biolegend
	live/dead	APC/Cy7	1000		Thermofisher/Invitrogen
	CD33	Alx700	100	WM53	BD
	CD68	APC	25	Y1/82A	Biolegend
T cell phenotype
	Marker	Fluorchrome	Dilution	Clone	Manufacturer
	CD3	PerCp-Cy5.5	100	SK7	Biolegend
	PD-1	FITC	100	EH12-2H7	Biolegend
	CD56	BV605	100	HCD56	Biolegend
	CD27	BV510	200	O323	Biolegend
	CD127	BV421	100	A019D5	Biolegend
	CD8	BUV805	500	SK1	BD
	CD45RA	BUV 737	200	HI100	BD
	CD4	BUV 496	200	SK3	BD
	CD69	BUV395	100	FN50	BD
	Live/dead	APC-Cy7	800		Thermofisher/Invitrogen
	CD45RO	Alx700	50	UCHL1	Biolegend
	FOXP3	ALX 647	25	259D	Biolegend
	CD103	PE-Cy7	200	Ber-ACT8	Biolegend
	CD25	PE	25	BC96	Biolegend
Tumor reactivity
	Marker	Fluorchrome	Dilution	Clone	Manufacturer
	CD3	PerCP-cy5.5	100	SK7	Biolegend
	IL2	Alx488	100	MQ1-17H12	Biolegend
	TNF	BV785	200	Mab11	Biolegend
	CD154	BV510	100	24-31	Biolegend
	PD-1	BV421	100	EH12.1	BD
	CD8	BUV805	500	SK1	BD
	CD4	BUV496	100	SK3	BD
	CD107a	BUV395	100	H4A3	BD
	Live/dead	APC-Cy7	1000		Thermofisher/Invitrogen
	CD137	Alx647	100	4B4-1	Thermofisher/Invitrogen
	IFNg	PE	800	4S.B3	Biolegend
B cell and Tfh phenotype in TME
	Marker	Fluorchrome	Dilution	Clone	Manufacturer
	CD11c	PerCP	100	3.9	Biolegend
	IgG	BB515	100	G18-145	BD
	CD27	BV650	200	L128	BD
	IgM	BV605	100	MHM-88	Biolegend
	CD3	BV510	100	SK7	Biolegend
	CD19	BV421	75	SJ25C1	Biolegend
	CD21	BUV805	100	1048	BD
	CD138	BUV737	100	MI15	BD
	CD4	BUV661	100	SK3	BD
	CD38	BUV496	100	HIT2	BD
	CD24	BUV395	100	ML5	BD
	Live/dead	APC-cy7	1000		Thermofisher/Invitrogen
	IgD	AF647	75	IA6-2	BD
	IgA	PE	3000	2052-09	Southern-Biotech
	CXCR5	PE-Dazzle594	100	J252D4	Biolegend
	BCL6	PE-Cy7	400	7D1	Biolegend
